# A network-based model of *Aspergillus fumigatus* elucidates regulators of development and defensive natural products of an opportunistic pathogen

**DOI:** 10.1101/2023.05.11.538573

**Authors:** Cristobal Carrera Carriel, Saptarshi Pyne, Spencer A. Halberg-Spencer, Sung Chul Park, Hye-won Seo, Aidan Schmidt, Dante G. Calise, Jean-Michel Ané, Nancy P. Keller, Sushmita Roy

## Abstract

*Aspergillus fumigatus* is a notorious pathogenic fungus responsible for various harmful, sometimes lethal, diseases known as aspergilloses. Understanding the gene regulatory networks that specify the expression programs underlying this fungus’ diverse phenotypes can shed mechanistic insight into its growth, development, and determinants of pathogenicity. We used eighteen RNA-seq datasets (seventeen publicly available and one previously unpublished) of *Aspergillus fumigatus* to construct a comprehensive gene regulatory network resource. Our resource, named GRAsp (**G**ene **R**egulation of ***Asp****ergillus fumigatus*), was able to recapitulate known regulatory pathways such as response to hypoxia, iron and zinc homeostasis, and secondary metabolite synthesis. Further, GRAsp was experimentally validated in two cases: one in which GRAsp accurately identified an uncharacterized transcription factor negatively regulating the production of the virulence factor gliotoxin and another where GRAsp revealed the bZip protein, AtfA, as required for fungal responses to microbial signals known as lipo-chitooligosaccharides. Our work showcases the strength of using network-based approaches to generate new hypotheses about regulatory relationships in *Aspergillus fumigatus*. We also unveil an online, user-friendly version of GRAsp available to the *Aspergillus* research community.
