## Supplementary material for "A network-based model of *Aspergillus fumigatus* elucidates regulators of development and defensive natural products of an opportunistic pathogen": S1_regulators.xlsx

### Sheet: Jgi_and_Bromley_TFs
This tab presents the sublists of regulators correspond to (a) the predicted TFs for A. fumigatus strain Af293 from the JGI MycoCosm database (https://mycocosm.jgi.doe.gov/mycocosm/proteins-browser/browse;uEk8WH?p=Aspfu1) and (b) the predicted TFs in Furukawa et al. (https://pubmed.ncbi.nlm.nih.gov/31969561/; hereafter, referred to as the Bromley paper).
Sl. No.	Protein	Gene name	Gene ID	Source
1			AFUA_5G03430	JgiMycoCosm;Bromley;
2			AFUA_3G11380	JgiMycoCosm;
3			AFUA_2G14350	JgiMycoCosm;Bromley;
4			AFUA_3G13230	JgiMycoCosm;
5			AFUA_5G05990	JgiMycoCosm;
6			AFUA_4G03980	JgiMycoCosm;
7			AFUA_4G08590	JgiMycoCosm;
8			AFUA_2G10820	JgiMycoCosm;
9			AFUA_1G05180	JgiMycoCosm;
10			AFUA_1G06720	JgiMycoCosm;
11			AFUA_1G09260	JgiMycoCosm;
12			AFUA_1G09600	JgiMycoCosm;
13			AFUA_1G12050	JgiMycoCosm;
14			AFUA_1G16760	JgiMycoCosm;
15			AFUA_1G17080	JgiMycoCosm;
16			AFUA_2G00380	JgiMycoCosm;
17			AFUA_2G00570	JgiMycoCosm;
18			AFUA_2G01380	JgiMycoCosm;
19			AFUA_2G15900	JgiMycoCosm;
20			AFUA_2G17520	JgiMycoCosm;
21			AFUA_3G00760	JgiMycoCosm;
22			AFUA_3G00870	JgiMycoCosm;
23			AFUA_3G01260	JgiMycoCosm;
24			AFUA_3G03650	JgiMycoCosm;
25			AFUA_3G07750	JgiMycoCosm;
26			AFUA_3G09940	JgiMycoCosm;
27			AFUA_4G03600	JgiMycoCosm;
28			AFUA_4G08210	JgiMycoCosm;
29			AFUA_4G09540	JgiMycoCosm;
30			AFUA_4G09550	JgiMycoCosm;
31			AFUA_4G13950	JgiMycoCosm;
32			AFUA_4G14730	JgiMycoCosm;
33			AFUA_5G00440	JgiMycoCosm;
34			AFUA_5G00720	JgiMycoCosm;
35			AFUA_6G02180	JgiMycoCosm;
36			AFUA_6G03350	JgiMycoCosm;
37			AFUA_6G07920	JgiMycoCosm;
38			AFUA_7G00850	JgiMycoCosm;
39			AFUA_7G04960	JgiMycoCosm;
40			AFUA_8G01250	JgiMycoCosm;
41			AFUA_8G05690	JgiMycoCosm;
42			AFUA_2G11500	JgiMycoCosm;
43			AFUA_4G12650	JgiMycoCosm;
44			AFUA_4G02980	JgiMycoCosm;
45			AFUA_5G06140	JgiMycoCosm;
46			AFUA_6G02460	JgiMycoCosm;
47			AFUA_3G11780	JgiMycoCosm;
48			AFUA_3G12730	JgiMycoCosm;Bromley;
49			AFUA_2G04840	JgiMycoCosm;
50			AFUA_4G11690	JgiMycoCosm;Bromley;
51			AFUA_6G02680	JgiMycoCosm;
52			AFUA_7G08640	JgiMycoCosm;
53			AFUA_1G14720	JgiMycoCosm;
54			AFUA_2G04760	JgiMycoCosm;
55			AFUA_8G05430	JgiMycoCosm;
56			AFUA_1G10760	JgiMycoCosm;Bromley;
57			AFUA_2G14720	JgiMycoCosm;Bromley;
58			AFUA_2G14250	JgiMycoCosm;Bromley;
59			AFUA_5G10620	JgiMycoCosm;Bromley;
60			AFUA_6G05300	JgiMycoCosm;Bromley;
61			AFUA_1G10550	JgiMycoCosm;Bromley;
62			AFUA_3G02340	JgiMycoCosm;Bromley;
63			AFUA_1G03840	JgiMycoCosm;Bromley;
64			AFUA_2G11190	JgiMycoCosm;
65			AFUA_3G11170	JgiMycoCosm;Bromley;
66			AFUA_1G17350	JgiMycoCosm;Bromley;
67			AFUA_2G01190	JgiMycoCosm;Bromley;
68			AFUA_6G07780	JgiMycoCosm;Bromley;
69			AFUA_2G16780	JgiMycoCosm;
70			AFUA_3G11960	JgiMycoCosm;Bromley;
71			AFUA_2G01670	JgiMycoCosm;
72			AFUA_2G02420	JgiMycoCosm;
73			AFUA_3G11540	JgiMycoCosm;
74			AFUA_7G01280	JgiMycoCosm;
75			AFUA_5G13560	JgiMycoCosm;
76			AFUA_2G14730	JgiMycoCosm;
77			AFUA_2G14920	JgiMycoCosm;
78			AFUA_5G13800	JgiMycoCosm;
79			AFUA_2G03050	JgiMycoCosm;Bromley;
80			AFUA_3G10030	JgiMycoCosm;Bromley;
81			AFUA_5G05600	JgiMycoCosm;Bromley;
82			AFUA_1G01590	JgiMycoCosm;Bromley;
83			AFUA_1G03800	JgiMycoCosm;Bromley;
84			AFUA_1G03860	JgiMycoCosm;Bromley;
85			AFUA_1G05740	JgiMycoCosm;Bromley;
86			AFUA_1G11000	JgiMycoCosm;Bromley;
87			AFUA_1G11620	JgiMycoCosm;Bromley;
88			AFUA_1G13510	JgiMycoCosm;Bromley;
89			AFUA_1G14360	JgiMycoCosm;Bromley;
90			AFUA_1G15370	JgiMycoCosm;Bromley;
91			AFUA_1G15470	JgiMycoCosm;Bromley;
92			AFUA_1G17150	JgiMycoCosm;Bromley;
93			AFUA_2G03430	JgiMycoCosm;Bromley;
94			AFUA_2G05310	JgiMycoCosm;Bromley;
95			AFUA_2G05380	JgiMycoCosm;Bromley;
96			AFUA_2G08240	JgiMycoCosm;Bromley;
97			AFUA_2G15620	JgiMycoCosm;Bromley;
98			AFUA_2G16310	JgiMycoCosm;Bromley;
99			AFUA_2G17860	JgiMycoCosm;Bromley;
100			AFUA_3G01510	JgiMycoCosm;Bromley;
101			AFUA_3G01880	JgiMycoCosm;Bromley;
102			AFUA_3G01980	JgiMycoCosm;Bromley;
103			AFUA_3G02210	JgiMycoCosm;Bromley;
104			AFUA_3G02750	JgiMycoCosm;Bromley;
105			AFUA_3G06050	JgiMycoCosm;Bromley;
106			AFUA_3G06740	JgiMycoCosm;Bromley;
107			AFUA_3G08050	JgiMycoCosm;Bromley;
108			AFUA_3G09130	JgiMycoCosm;Bromley;
109			AFUA_3G10160	JgiMycoCosm;Bromley;
110			AFUA_3G11990	JgiMycoCosm;Bromley;
111			AFUA_3G12180	JgiMycoCosm;Bromley;
112			AFUA_3G12780	JgiMycoCosm;Bromley;
113			AFUA_3G12940	JgiMycoCosm;Bromley;
114			AFUA_3G13600	JgiMycoCosm;Bromley;
115			AFUA_3G14840	JgiMycoCosm;Bromley;
116			AFUA_4G03430	JgiMycoCosm;Bromley;
117			AFUA_4G03960	JgiMycoCosm;Bromley;
118			AFUA_4G09860	JgiMycoCosm;Bromley;
119			AFUA_4G10160	JgiMycoCosm;Bromley;
120			AFUA_4G12180	JgiMycoCosm;Bromley;
121			AFUA_4G12560	JgiMycoCosm;Bromley;
122			AFUA_4G12570	JgiMycoCosm;Bromley;
123			AFUA_4G14590	JgiMycoCosm;Bromley;
124			AFUA_5G01272	JgiMycoCosm;Bromley;
125			AFUA_5G01550	JgiMycoCosm;Bromley;
126			AFUA_5G01700	JgiMycoCosm;Bromley;
127			AFUA_5G02270	JgiMycoCosm;Bromley;
128			AFUA_5G02690	JgiMycoCosm;Bromley;
129			AFUA_5G03030	JgiMycoCosm;Bromley;
130			AFUA_5G06800	JgiMycoCosm;Bromley;
131			AFUA_5G10040	JgiMycoCosm;Bromley;
132			AFUA_5G14290	JgiMycoCosm;Bromley;
133			AFUA_5G14390	JgiMycoCosm;Bromley;
134			AFUA_5G14530	JgiMycoCosm;Bromley;
135			AFUA_6G00120	JgiMycoCosm;Bromley;
136			AFUA_6G00200	JgiMycoCosm;Bromley;
137			AFUA_6G03110	JgiMycoCosm;Bromley;
138			AFUA_6G07230	JgiMycoCosm;Bromley;
139			AFUA_6G08550	JgiMycoCosm;Bromley;
140			AFUA_6G08790	JgiMycoCosm;Bromley;
141			AFUA_6G10010	JgiMycoCosm;Bromley;
142			AFUA_6G10140	JgiMycoCosm;Bromley;
143			AFUA_6G11230	JgiMycoCosm;Bromley;
144			AFUA_6G11450	JgiMycoCosm;Bromley;
145			AFUA_6G11640	JgiMycoCosm;Bromley;
146			AFUA_6G11750	JgiMycoCosm;Bromley;
147			AFUA_6G12130	JgiMycoCosm;Bromley;
148			AFUA_6G12160	JgiMycoCosm;Bromley;
149			AFUA_7G00130	JgiMycoCosm;Bromley;
150			AFUA_7G01640	JgiMycoCosm;Bromley;
151			AFUA_7G01810	JgiMycoCosm;Bromley;
152			AFUA_7G04340	JgiMycoCosm;Bromley;
153			AFUA_7G04890	JgiMycoCosm;Bromley;
154			AFUA_7G05080	JgiMycoCosm;Bromley;
155			AFUA_7G06320	JgiMycoCosm;Bromley;
156			AFUA_7G06370	JgiMycoCosm;Bromley;
157			AFUA_8G01140	JgiMycoCosm;Bromley;
158			AFUA_8G01240	JgiMycoCosm;Bromley;
159			AFUA_8G01990	JgiMycoCosm;Bromley;
160			AFUA_8G02640	JgiMycoCosm;Bromley;
161			AFUA_8G02710	JgiMycoCosm;Bromley;
162			AFUA_8G04130	JgiMycoCosm;Bromley;
163			AFUA_8G04540	JgiMycoCosm;Bromley;
164			AFUA_8G05270	JgiMycoCosm;Bromley;
165			AFUA_8G06010	JgiMycoCosm;Bromley;
166			AFUA_8G06460	JgiMycoCosm;Bromley;
167			AFUA_8G07000	JgiMycoCosm;Bromley;
168			AFUA_8G07180	JgiMycoCosm;Bromley;
169			AFUA_8G07360	JgiMycoCosm;Bromley;
170			AFUA_1G04170	JgiMycoCosm;Bromley;
171			AFUA_1G11520	JgiMycoCosm;Bromley;
172			AFUA_1G14460	JgiMycoCosm;Bromley;
173			AFUA_1G15230	JgiMycoCosm;Bromley;
174			AFUA_1G15850	JgiMycoCosm;Bromley;
175			AFUA_1G16220	JgiMycoCosm;Bromley;
176			AFUA_1G16620	JgiMycoCosm;Bromley;
177			AFUA_1G16830	JgiMycoCosm;Bromley;
178			AFUA_2G02690	JgiMycoCosm;Bromley;
179			AFUA_2G05360	JgiMycoCosm;Bromley;
180			AFUA_3G14600	JgiMycoCosm;Bromley;
181			AFUA_4G06190	JgiMycoCosm;Bromley;
182			AFUA_4G06420	JgiMycoCosm;Bromley;
183			AFUA_5G09990	JgiMycoCosm;Bromley;
184			AFUA_5G12020	JgiMycoCosm;Bromley;
185			AFUA_5G14360	JgiMycoCosm;Bromley;
186			AFUA_6G00220	JgiMycoCosm;Bromley;
187			AFUA_6G07950	JgiMycoCosm;Bromley;
188			AFUA_6G14350	JgiMycoCosm;Bromley;
189			AFUA_7G01890	JgiMycoCosm;Bromley;
190			AFUA_7G06500	JgiMycoCosm;Bromley;
191			AFUA_7G06550	JgiMycoCosm;Bromley;
192			AFUA_7G06940	JgiMycoCosm;Bromley;
193			AFUA_8G05840	JgiMycoCosm;Bromley;
194			AFUA_1G17240	JgiMycoCosm;Bromley;
195			AFUA_2G06130	JgiMycoCosm;Bromley;
196			AFUA_6G11520	JgiMycoCosm;Bromley;
197			AFUA_8G01150	JgiMycoCosm;Bromley;
198			AFUA_1G16410	JgiMycoCosm;Bromley;
199			AFUA_2G04150	JgiMycoCosm;Bromley;
200			AFUA_3G00690	JgiMycoCosm;Bromley;
201			AFUA_4G01510	JgiMycoCosm;Bromley;
202			AFUA_5G02880	JgiMycoCosm;Bromley;
203			AFUA_7G01310	JgiMycoCosm;Bromley;
204			AFUA_5G05610	JgiMycoCosm;
205			AFUA_2G13380	JgiMycoCosm;Bromley;
206			AFUA_3G05780	JgiMycoCosm;Bromley;
207			AFUA_3G13870	JgiMycoCosm;Bromley;
208			AFUA_4G12690	JgiMycoCosm;Bromley;
209			AFUA_5G11260	JgiMycoCosm;Bromley;
210			AFUA_5G12900	JgiMycoCosm;Bromley;
211			AFUA_6G01970	JgiMycoCosm;Bromley;
212			AFUA_1G09670	JgiMycoCosm;Bromley;
213			AFUA_1G11800	JgiMycoCosm;Bromley;
214			AFUA_1G17060	JgiMycoCosm;Bromley;
215			AFUA_2G01260	JgiMycoCosm;Bromley;
216			AFUA_2G12310	JgiMycoCosm;Bromley;
217			AFUA_2G14800	JgiMycoCosm;Bromley;
218			AFUA_4G03460	JgiMycoCosm;Bromley;
219			AFUA_5G04190	JgiMycoCosm;Bromley;
220			AFUA_5G08020	JgiMycoCosm;Bromley;
221			AFUA_1G04550	JgiMycoCosm;
222			AFUA_1G10040	JgiMycoCosm;
223			AFUA_3G11610	JgiMycoCosm;
224			AFUA_4G10820	JgiMycoCosm;
225			AFUA_4G12410	JgiMycoCosm;
226			AFUA_4G13000	JgiMycoCosm;
227			AFUA_3G06170	JgiMycoCosm;
228			AFUA_4G04502	JgiMycoCosm;Bromley;
229			AFUA_7G08320	JgiMycoCosm;
230			AFUA_5G01900	JgiMycoCosm;Bromley;
231			AFUA_3G08630	JgiMycoCosm;Bromley;
232			AFUA_1G15550	JgiMycoCosm;Bromley;
233			AFUA_1G10580	JgiMycoCosm;Bromley;
234			AFUA_3G12160	JgiMycoCosm;Bromley;
235			AFUA_4G04320	JgiMycoCosm;Bromley;
236			AFUA_4G10110	JgiMycoCosm;Bromley;
237			AFUA_4G10220	JgiMycoCosm;Bromley;
238			AFUA_2G05970	JgiMycoCosm;
239			AFUA_4G05980	JgiMycoCosm;
240			AFUA_1G12332	JgiMycoCosm;Bromley;
241			AFUA_3G08170	JgiMycoCosm;
242			AFUA_3G07670	JgiMycoCosm;
243			AFUA_3G14040	JgiMycoCosm;
244			AFUA_6G10020	JgiMycoCosm;
245			AFUA_2G13350	JgiMycoCosm;
246			AFUA_2G10640	JgiMycoCosm;Bromley;
247			AFUA_1G05240	JgiMycoCosm;
248			AFUA_1G03210	JgiMycoCosm;Bromley;
249			AFUA_1G07560	JgiMycoCosm;Bromley;
250			AFUA_2G03020	JgiMycoCosm;Bromley;
251			AFUA_2G05540	JgiMycoCosm;Bromley;
252			AFUA_3G02650	JgiMycoCosm;Bromley;
253			AFUA_3G06870	JgiMycoCosm;Bromley;
254			AFUA_3G07070	JgiMycoCosm;Bromley;
255			AFUA_5G01730	JgiMycoCosm;Bromley;
256			AFUA_5G11470	JgiMycoCosm;Bromley;
257			AFUA_6G04400	JgiMycoCosm;Bromley;
258			AFUA_7G05510	JgiMycoCosm;Bromley;
259			AFUA_2G02350	JgiMycoCosm;Bromley;
260			AFUA_1G00580	JgiMycoCosm;Bromley;
261			AFUA_2G09890	JgiMycoCosm;Bromley;
262			AFUA_8G04050	JgiMycoCosm;Bromley;
263			AFUA_2G02070	JgiMycoCosm;
264			AFUA_2G11130	JgiMycoCosm;
265			AFUA_3G10240	JgiMycoCosm;Bromley;
266			AFUA_3G00230	JgiMycoCosm;
267			AFUA_5G07190	JgiMycoCosm;
268			AFUA_6G11910	JgiMycoCosm;
269			AFUA_6G14490	JgiMycoCosm;
270			AFUA_7G00240	JgiMycoCosm;
271			AFUA_8G05570	JgiMycoCosm;Bromley;
272			AFUA_6G10240	JgiMycoCosm;
273			AFUA_2G07460	JgiMycoCosm;
274			AFUA_2G16870	JgiMycoCosm;
275			AFUA_2G11210	JgiMycoCosm;
276			AFUA_4G13440	JgiMycoCosm;
277			AFUA_1G06260	JgiMycoCosm;
278			AFUA_1G16745	JgiMycoCosm;Bromley;
279			AFUA_2G16810	JgiMycoCosm;Bromley;
280			AFUA_3G11940	JgiMycoCosm;
281			AFUA_4G11660	JgiMycoCosm;
282			AFUA_4G12400	JgiMycoCosm;
283			AFUA_7G01870	JgiMycoCosm;
284			AFUA_7G05250	JgiMycoCosm;
285			AFUA_3G12030	JgiMycoCosm;Bromley;
286			AFUA_5G08840	JgiMycoCosm;
287			AFUA_6G09000	JgiMycoCosm;
288			AFUA_5G06120	JgiMycoCosm;Bromley;
289			AFUA_4G12390	JgiMycoCosm;
290			AFUA_5G08390	JgiMycoCosm;
291			AFUA_2G00660	JgiMycoCosm;
292			AFUA_2G03560	JgiMycoCosm;
293			AFUA_3G07130	JgiMycoCosm;
294			AFUA_3G12530	JgiMycoCosm;
295			AFUA_3G12550	JgiMycoCosm;
296			AFUA_4G00320	JgiMycoCosm;
297			AFUA_4G00660	JgiMycoCosm;
298			AFUA_4G01020	JgiMycoCosm;
299			AFUA_4G02900	JgiMycoCosm;
300			AFUA_4G07400	JgiMycoCosm;
301			AFUA_6G09260	JgiMycoCosm;
302			AFUA_8G06140	JgiMycoCosm;
303			AFUA_4G10420	JgiMycoCosm;Bromley;
304			AFUA_2G10080	JgiMycoCosm;
305			AFUA_5G06000	JgiMycoCosm;
306			AFUA_1G13520	JgiMycoCosm;
307			AFUA_2G08510	JgiMycoCosm;
308			AFUA_3G06480	JgiMycoCosm;
309			AFUA_4G09180	JgiMycoCosm;
310			AFUA_4G11040	JgiMycoCosm;
311			AFUA_5G08460	JgiMycoCosm;
312			AFUA_5G12710	JgiMycoCosm;
313			AFUA_6G04520	JgiMycoCosm;
314			AFUA_1G11090	JgiMycoCosm;
315			AFUA_3G09380	JgiMycoCosm;
316			AFUA_1G00630	JgiMycoCosm;
317			AFUA_5G06590	JgiMycoCosm;
318			AFUA_6G06550	JgiMycoCosm;
319			AFUA_6G13290	JgiMycoCosm;
320			AFUA_7G03820	JgiMycoCosm;
321			AFUA_7G08480	JgiMycoCosm;
322			AFUA_5G12600	JgiMycoCosm;
323			AFUA_1G13010	JgiMycoCosm;
324			AFUA_1G15120	JgiMycoCosm;
325			AFUA_2G13360	JgiMycoCosm;
326			AFUA_3G08400	JgiMycoCosm;
327			AFUA_4G10830	JgiMycoCosm;
328			AFUA_5G06260	JgiMycoCosm;
329			AFUA_6G09220	JgiMycoCosm;
330			AFUA_6G12910	JgiMycoCosm;
331			AFUA_1G05830	JgiMycoCosm;
332			AFUA_2G03750	JgiMycoCosm;
333			AFUA_5G06330	JgiMycoCosm;
334			AFUA_5G06600	JgiMycoCosm;
335			AFUA_5G10880	JgiMycoCosm;
336			AFUA_5G11170	JgiMycoCosm;
337			AFUA_7G02370	JgiMycoCosm;
338			AFUA_4G13460	JgiMycoCosm;
339			AFUA_1G10290	JgiMycoCosm;
340			AFUA_2G09120	JgiMycoCosm;
341			AFUA_2G16840	JgiMycoCosm;
342			AFUA_4G06120	JgiMycoCosm;
343			AFUA_3G08520	JgiMycoCosm;Bromley;
344			AFUA_6G02110	JgiMycoCosm;Bromley;
345			AFUA_6G09335	JgiMycoCosm;Bromley;
346			AFUA_5G06190	JgiMycoCosm;Bromley;
347			AFUA_1G02020	JgiMycoCosm;
348			AFUA_1G06310	JgiMycoCosm;
349			AFUA_3G10120	JgiMycoCosm;Bromley;
350			AFUA_1G04830	JgiMycoCosm;Bromley;
351			AFUA_2G15680	JgiMycoCosm;
352			AFUA_3G06090	JgiMycoCosm;
353			AFUA_2G08450	JgiMycoCosm;Bromley;
354			AFUA_6G09820	JgiMycoCosm;Bromley;
355			AFUA_1G06850	JgiMycoCosm;
356			AFUA_5G03750	JgiMycoCosm;
357			AFUA_5G04290	JgiMycoCosm;
358			AFUA_5G09570	JgiMycoCosm;
359			AFUA_2G08550	JgiMycoCosm;
360			AFUA_6G06520	JgiMycoCosm;
361			AFUA_1G10320	JgiMycoCosm;
362			AFUA_1G09500	JgiMycoCosm;
363			AFUA_2G05620	JgiMycoCosm;
364			AFUA_2G12700	JgiMycoCosm;
365			AFUA_3G05820	JgiMycoCosm;
366			AFUA_6G07310	JgiMycoCosm;
367			AFUA_2G13880	JgiMycoCosm;
368			AFUA_1G17640	JgiMycoCosm;Bromley;
369			AFUA_5G12060	JgiMycoCosm;Bromley;
370			AFUA_8G00750	JgiMycoCosm;Bromley;
371			AFUA_1G01340	JgiMycoCosm;Bromley;
372			AFUA_1G01560	JgiMycoCosm;Bromley;
373			AFUA_1G01650	JgiMycoCosm;Bromley;
374			AFUA_1G01850	JgiMycoCosm;Bromley;
375			AFUA_1G03780	JgiMycoCosm;
376			AFUA_1G04140	JgiMycoCosm;Bromley;
377			AFUA_1G06540	JgiMycoCosm;Bromley;
378			AFUA_1G08770	JgiMycoCosm;
379			AFUA_1G09190	JgiMycoCosm;Bromley;
380			AFUA_1G10660	JgiMycoCosm;Bromley;
381			AFUA_1G15680	JgiMycoCosm;Bromley;
382			AFUA_1G15910	JgiMycoCosm;Bromley;
383			AFUA_1G16160	JgiMycoCosm;Bromley;
384			AFUA_1G17460	JgiMycoCosm;Bromley;
385			AFUA_1G17710	JgiMycoCosm;Bromley;
386			AFUA_2G00470	JgiMycoCosm;Bromley;
387			AFUA_2G00880	JgiMycoCosm;Bromley;
388			AFUA_2G03460	JgiMycoCosm;Bromley;
389			AFUA_2G04262	JgiMycoCosm;Bromley;
390			AFUA_2G04600	JgiMycoCosm;Bromley;
391			AFUA_2G05830	JgiMycoCosm;Bromley;
392			AFUA_2G07480	JgiMycoCosm;Bromley;
393			AFUA_2G08040	JgiMycoCosm;Bromley;
394			AFUA_2G09330	JgiMycoCosm;Bromley;
395			AFUA_2G10400	JgiMycoCosm;Bromley;
396			AFUA_2G10850	JgiMycoCosm;Bromley;
397			AFUA_2G11460	JgiMycoCosm;Bromley;
398			AFUA_2G15260	JgiMycoCosm;
399			AFUA_2G15340	JgiMycoCosm;Bromley;
400			AFUA_2G17800	JgiMycoCosm;Bromley;
401			AFUA_2G17880	JgiMycoCosm;Bromley;
402			AFUA_3G00210	JgiMycoCosm;Bromley;
403			AFUA_3G00930	JgiMycoCosm;Bromley;
404			AFUA_3G01640	JgiMycoCosm;Bromley;
405			AFUA_3G02480	JgiMycoCosm;Bromley;
406			AFUA_3G02590	JgiMycoCosm;Bromley;
407			AFUA_3G02680	JgiMycoCosm;Bromley;
408			AFUA_3G02920	JgiMycoCosm;Bromley;
409			AFUA_3G03900	JgiMycoCosm;Bromley;
410			AFUA_3G05760	JgiMycoCosm;Bromley;
411			AFUA_3G10560	JgiMycoCosm;Bromley;
412			AFUA_3G12660	JgiMycoCosm;Bromley;
413			AFUA_3G12890	JgiMycoCosm;Bromley;
414			AFUA_3G15290	JgiMycoCosm;Bromley;
415			AFUA_4G01010	JgiMycoCosm;Bromley;
416			AFUA_4G01322	JgiMycoCosm;Bromley;
417			AFUA_4G01392	JgiMycoCosm;Bromley;
418			AFUA_4G03310	JgiMycoCosm;Bromley;
419			AFUA_4G03670	JgiMycoCosm;Bromley;
420			AFUA_4G09710	JgiMycoCosm;Bromley;
421			AFUA_4G10120	JgiMycoCosm;Bromley;
422			AFUA_4G10340	JgiMycoCosm;Bromley;
423			AFUA_4G11850	JgiMycoCosm;Bromley;
424			AFUA_4G14220	JgiMycoCosm;Bromley;
425			AFUA_4G14540	JgiMycoCosm;Bromley;
426			AFUA_5G00435	JgiMycoCosm;Bromley;
427			AFUA_5G00520	JgiMycoCosm;Bromley;
428			AFUA_5G00950	JgiMycoCosm;Bromley;
429			AFUA_5G01070	JgiMycoCosm;
430			AFUA_5G01460	JgiMycoCosm;Bromley;
431			AFUA_5G02800	JgiMycoCosm;Bromley;
432			AFUA_5G06460	JgiMycoCosm;Bromley;
433			AFUA_5G07510	JgiMycoCosm;Bromley;
434			AFUA_5G09740	JgiMycoCosm;Bromley;
435			AFUA_5G09890	JgiMycoCosm;Bromley;
436			AFUA_5G10310	JgiMycoCosm;Bromley;
437			AFUA_5G11070	JgiMycoCosm;Bromley;
438			AFUA_5G12930	JgiMycoCosm;Bromley;
439			AFUA_5G13310	JgiMycoCosm;Bromley;
440			AFUA_5G13790	JgiMycoCosm;Bromley;
441			AFUA_5G14230	JgiMycoCosm;Bromley;
442			AFUA_6G01840	JgiMycoCosm;Bromley;
443			AFUA_6G01960	JgiMycoCosm;Bromley;
444			AFUA_6G02330	JgiMycoCosm;Bromley;
445			AFUA_6G02850	JgiMycoCosm;Bromley;
446			AFUA_6G03430	JgiMycoCosm;Bromley;
447			AFUA_6G07010	JgiMycoCosm;Bromley;
448			AFUA_6G07130	JgiMycoCosm;Bromley;
449			AFUA_6G08540	JgiMycoCosm;Bromley;
450			AFUA_6G09580	JgiMycoCosm;Bromley;
451			AFUA_6G09630	JgiMycoCosm;Bromley;
452			AFUA_6G09870	JgiMycoCosm;Bromley;
453			AFUA_6G11110	JgiMycoCosm;Bromley;
454			AFUA_6G13770	JgiMycoCosm;Bromley;
455			AFUA_6G14150	JgiMycoCosm;Bromley;
456			AFUA_6G14580	JgiMycoCosm;Bromley;
457			AFUA_7G00210	JgiMycoCosm;Bromley;
458			AFUA_7G00410	JgiMycoCosm;Bromley;
459			AFUA_7G00770	JgiMycoCosm;Bromley;
460			AFUA_7G01650	JgiMycoCosm;Bromley;
461			AFUA_7G04170	JgiMycoCosm;Bromley;
462			AFUA_7G04820	JgiMycoCosm;Bromley;
463			AFUA_7G08250	JgiMycoCosm;Bromley;
464			AFUA_8G00420	JgiMycoCosm;Bromley;
465			AFUA_8G01440	JgiMycoCosm;Bromley;
466			AFUA_8G01830	JgiMycoCosm;Bromley;
467			AFUA_8G01940	JgiMycoCosm;Bromley;
468			AFUA_8G02170	JgiMycoCosm;Bromley;
469			AFUA_8G02280	JgiMycoCosm;Bromley;
470			AFUA_8G03970	JgiMycoCosm;Bromley;
471			AFUA_8G07230	JgiMycoCosm;Bromley;
472			AFUA_8G07280	JgiMycoCosm;Bromley;
473			AFUA_2G03180	JgiMycoCosm;Bromley;
474			AFUA_3G03920	JgiMycoCosm;Bromley;
475			AFUA_3G09670	JgiMycoCosm;Bromley;
476			AFUA_4G01470	JgiMycoCosm;Bromley;
477			AFUA_6G07800	JgiMycoCosm;Bromley;
478			AFUA_2G02540	JgiMycoCosm;Bromley;
479			AFUA_3G11330	JgiMycoCosm;Bromley;
480			AFUA_4G02940	JgiMycoCosm;Bromley;
481			AFUA_4G12470	JgiMycoCosm;Bromley;
482			AFUA_5G01650	JgiMycoCosm;Bromley;
483			AFUA_5G03920	JgiMycoCosm;Bromley;
484			AFUA_6G12150	JgiMycoCosm;Bromley;
485			AFUA_1G16460	JgiMycoCosm;Bromley;
486			AFUA_5G12960	JgiMycoCosm;Bromley;
487			AFUA_6G09930	JgiMycoCosm;Bromley;
488			AFUA_3G04070	JgiMycoCosm;Bromley;
489			AFUA_4G06530	JgiMycoCosm;Bromley;
490			AFUA_6G07530	JgiMycoCosm;Bromley;
491			AFUA_8G05460	JgiMycoCosm;Bromley;
492			AFUA_1G02360	JgiMycoCosm;Bromley;
493			AFUA_1G02860	JgiMycoCosm;Bromley;
494			AFUA_1G04110	JgiMycoCosm;Bromley;
495			AFUA_1G05150	JgiMycoCosm;Bromley;
496			AFUA_1G06900	JgiMycoCosm;Bromley;
497			AFUA_1G10080	JgiMycoCosm;Bromley;
498			AFUA_1G10230	JgiMycoCosm;Bromley;
499			AFUA_1G10280	JgiMycoCosm;Bromley;
500			AFUA_1G13050	JgiMycoCosm;Bromley;
501			AFUA_1G14060	JgiMycoCosm;Bromley;
502			AFUA_1G14750	JgiMycoCosm;Bromley;
503			AFUA_1G16590	JgiMycoCosm;Bromley;
504			AFUA_2G02080	JgiMycoCosm;Bromley;
505			AFUA_2G04440	JgiMycoCosm;Bromley;
506			AFUA_2G10550	JgiMycoCosm;Bromley;
507			AFUA_2G10770	JgiMycoCosm;Bromley;
508			AFUA_2G11780	JgiMycoCosm;Bromley;
509			AFUA_2G13770	JgiMycoCosm;Bromley;
510			AFUA_2G16230	JgiMycoCosm;Bromley;
511			AFUA_2G17220	JgiMycoCosm;Bromley;
512			AFUA_3G01100	JgiMycoCosm;Bromley;
513			AFUA_3G02070	JgiMycoCosm;Bromley;
514			AFUA_3G04180	JgiMycoCosm;
515			AFUA_3G05320	JgiMycoCosm;Bromley;
516			AFUA_3G08010	JgiMycoCosm;Bromley;
517			AFUA_3G09820	JgiMycoCosm;Bromley;
518			AFUA_3G11250	JgiMycoCosm;Bromley;
519			AFUA_3G11970	JgiMycoCosm;Bromley;
520			AFUA_4G07090	JgiMycoCosm;Bromley;
521			AFUA_4G09080	JgiMycoCosm;Bromley;
522			AFUA_4G10380	JgiMycoCosm;Bromley;
523			AFUA_4G11480	JgiMycoCosm;Bromley;
524			AFUA_4G13600	JgiMycoCosm;Bromley;
525			AFUA_5G06410	JgiMycoCosm;Bromley;
526			AFUA_5G09170	JgiMycoCosm;Bromley;
527			AFUA_6G01910	JgiMycoCosm;Bromley;
528			AFUA_6G02690	JgiMycoCosm;Bromley;
529			AFUA_6G03010	JgiMycoCosm;Bromley;
530			AFUA_6G05160	JgiMycoCosm;Bromley;
531			AFUA_6G11170	JgiMycoCosm;Bromley;
532			AFUA_6G12020	JgiMycoCosm;Bromley;
533			AFUA_7G03910	JgiMycoCosm;Bromley;
534			AFUA_7G05960	JgiMycoCosm;Bromley;
535			AFUA_8G04300	JgiMycoCosm;Bromley;
536			AFUA_8G05010	JgiMycoCosm;Bromley;
537			AFUA_1G03710	JgiMycoCosm;Bromley;
538			AFUA_1G13750	JgiMycoCosm;Bromley;
539			AFUA_2G00360	JgiMycoCosm;Bromley;
540			AFUA_5G07720	JgiMycoCosm;
541			AFUA_1G04600	JgiMycoCosm;
542			AFUA_1G07150	JgiMycoCosm;
543			AFUA_1G08900	JgiMycoCosm;
544			AFUA_1G12080	JgiMycoCosm;
545			AFUA_1G13920	JgiMycoCosm;
546			AFUA_2G02470	JgiMycoCosm;
547			AFUA_2G08770	JgiMycoCosm;
548			AFUA_2G09640	JgiMycoCosm;
549			AFUA_2G10860	JgiMycoCosm;
550			AFUA_2G13310	JgiMycoCosm;
551			AFUA_2G15830	JgiMycoCosm;
552			AFUA_3G09090	JgiMycoCosm;
553			AFUA_3G10320	JgiMycoCosm;
554			AFUA_3G12190	JgiMycoCosm;
555			AFUA_4G08840	JgiMycoCosm;
556			AFUA_4G14620	JgiMycoCosm;
557			AFUA_5G05790	JgiMycoCosm;
558			AFUA_5G08230	JgiMycoCosm;
559			AFUA_5G14650	JgiMycoCosm;
560			AFUA_6G12540	JgiMycoCosm;
561			AFUA_7G01380	JgiMycoCosm;
562			AFUA_7G01620	JgiMycoCosm;
563			AFUA_7G05860	JgiMycoCosm;
564			AFUA_8G03900	JgiMycoCosm;
565			AFUA_4G10360	JgiMycoCosm;
566			AFUA_8G04840	JgiMycoCosm;
567			AFUA_2G10470	JgiMycoCosm;
568			AFUA_4G08900	JgiMycoCosm;
569			AFUA_7G04260	JgiMycoCosm;
570			AFUA_2G08650	JgiMycoCosm;
571			AFUA_2G16700	JgiMycoCosm;
572			AFUA_2G05180	JgiMycoCosm;
573			AFUA_1G02810	JgiMycoCosm;
574			AFUA_2G16110	JgiMycoCosm;Bromley;
575			AFUA_3G05570	JgiMycoCosm;
576			AFUA_4G13430	JgiMycoCosm;
577			AFUA_5G12760	JgiMycoCosm;Bromley;
578			AFUA_5G13930	JgiMycoCosm;
579			AFUA_8G04360	JgiMycoCosm;
580			AFUA_8G05480	JgiMycoCosm;
581			AFUA_2G13540	JgiMycoCosm;
582			AFUA_4G13020	JgiMycoCosm;
583			AFUA_2G02160	JgiMycoCosm;
584			AFUA_3G02380	JgiMycoCosm;
585			AFUA_2G03350	JgiMycoCosm;Bromley;
586			AFUA_6G05240	JgiMycoCosm;
587			AFUA_3G03070	JgiMycoCosm;
588			AFUA_5G12230	JgiMycoCosm;
589			AFUA_7G04710	JgiMycoCosm;Bromley;
590			AFUA_1G10470	Bromley;
591			AFUA_1G14280	Bromley;
592			AFUA_1G14740	Bromley;
593			AFUA_1G14860	Bromley;
594			AFUA_1G17360	Bromley;
595			AFUA_2G04510	Bromley;
596			AFUA_2G07900	Bromley;
597			AFUA_2G07930	Bromley;
598			AFUA_2G08170	Bromley;
599			AFUA_2G09340	Bromley;
600			AFUA_2G09360	Bromley;
601			AFUA_2G14120	Bromley;
602			AFUA_2G16160	Bromley;
603			AFUA_3G00490	Bromley;
604			AFUA_3G02700	Bromley;
605			AFUA_3G10930	Bromley;
606			AFUA_3G13920	Bromley;
607			AFUA_4G14660	Bromley;
608			AFUA_5G06350	Bromley;
609			AFUA_5G09250	Bromley;
610			AFUA_5G10130	Bromley;
611			AFUA_5G11390	Bromley;
612			AFUA_5G11580	Bromley;
613			AFUA_5G13080	Bromley;
614			AFUA_6G05010	Bromley;
615			AFUA_6G09356	Bromley;
616			AFUA_7G01820	Bromley;
617			AFUA_7G05620	Bromley;
618			AFUA_8G00950	Bromley;
619			AFUA_8G05750	Bromley;
620			AFUA_1G14660	Bromley;
621			AFUA_2G10830	Bromley;
622			AFUA_6G09300	Bromley;
623			AFUA_4G14400	Bromley;
624			AFUA_7G08270	Bromley;
625			AFUA_5G00390	Bromley;
626			AFUA_5G12080	Bromley;
627			AFUA_5G01100	Bromley;
628			AFUA_6G09350	Bromley;
629			AFUA_4G07900	Bromley;
630			AFUA_3G02213	Bromley;
631			AFUA_6G10310	Bromley;
632			AFUA_5G01662	Bromley;
633			AFUA_1G02870	Bromley;
634			AFUA_6G00400	Bromley;
635			AFUA_3G06290	Bromley;
636			AFUA_1G12380	Bromley;
637			AFUA_4G10200	Bromley;
638			AFUA_2G05640	Bromley;
639			AFUA_5G08440	Bromley;
640			AFUA_5G00290	Bromley;
641			AFUA_6G08600	Bromley;
642			AFUA_7G02260	Bromley;
643			AFUA_8G04180	Bromley;
644			AFUA_1G13310	Bromley;
645			AFUA_5G07960	Bromley;
646			AFUA_4G12750	Bromley;
647			AFUA_4G13060	Bromley;
648			AFUA_6G11250	Bromley;
649			AFUA_1G13190	Bromley;
650			AFUA_2G02990	Bromley;
651			AFUA_1G07630	Bromley;
652			AFUA_2G16540	Bromley;
653			AFUA_2G03280	Bromley;
654			AFUA_5G02550	Bromley;
655			AFUA_2G12070	Bromley;
656			AFUA_2G15110	Bromley;
657			AFUA_3G10380	Bromley;
658			AFUA_3G03230	Bromley;
659			AFUA_4G06880	Bromley;
660			AFUA_8G05190	Bromley;
661			AFUA_4G03080	Bromley;
662			AFUA_3G02000	Bromley;
663			AFUA_4G07560	Bromley;
664			AFUA_7G02190	Bromley;
665			AFUA_3G06940	Bromley;
666			AFUA_6G07560	Bromley;
667			AFUA_3G10840	Bromley;
668			AFUA_2G12330	Bromley;
669			AFUA_6G12920	Bromley;
670			AFUA_5G07530	Bromley;
671			AFUA_5G08990	Bromley;
672			AFUA_1G12550	Bromley;
673			AFUA_1G01100	Bromley;
674			AFUA_3G02320	Bromley;
675			AFUA_2G05250	Bromley;
676			AFUA_8G04290	Bromley;
677			AFUA_1G05420	Bromley;
678			AFUA_7G05440	Bromley;
679			AFUA_2G02730	Bromley;
680			AFUA_3G14750	Bromley;
681			AFUA_4G00710	Bromley;
682			AFUA_6G11930	Bromley;
683			AFUA_2G06320	Bromley;
684			AFUA_3G05940	Bromley;
685			AFUA_1G02010	Bromley;
686			AFUA_6G13680	Bromley;
687			AFUA_2G16820	Bromley;
688			AFUA_1G04980	Bromley;
689			AFUA_2G13260	Bromley;
690			AFUA_3G14090	Bromley;
691			AFUA_2G17240	Bromley;
692			AFUA_3G04260	Bromley;
693			AFUA_2G15860	Bromley;
694			AFUA_3G14920	Bromley;
695			AFUA_8G01930	Bromley;
696			AFUA_2G04890	Bromley;
697			AFUA_2G11400	Bromley;
698			AFUA_4G12760	Bromley;
699			AFUA_7G04740	Bromley;
700			AFUA_1G01960	Bromley;
701			AFUA_8G00980	Bromley;
702			AFUA_7G01960	Bromley;
703			AFUA_3G01040	Bromley;
704			AFUA_4G14680	Bromley;
705			AFUA_2G00100	Bromley;
706			AFUA_6G09850	Bromley;
707			AFUA_1G12450	Bromley;
708			AFUA_7G06590	Bromley;
709			AFUA_5G14720	Bromley;
710			AFUA_4G13910	Bromley;
711			AFUA_3G12240	Bromley;
712			AFUA_6G14230	Bromley;
713			AFUA_6G10850	Bromley;
714			AFUA_4G07790	Bromley;
715			AFUA_5G10110	Bromley;
716			AFUA_5G09080	Bromley;
717			AFUA_7G06280	Bromley;
718			AFUA_7G05330	Bromley;
719			AFUA_7G06200	Bromley;

### Sheet: Signaling_genes
This tab presents the sublist of signaling genes. We retrieved them by visiting the JGI MycoCosm database (https://mycocosm.jgi.doe.gov/cgi-bin/ToGo?species=Aspfu1) -> ANNOTATIONS -> GENE ONTOLOGY -> Text Search -> Term Name -> Entered the following keywords (one at a time). * Signaling protein * Signaling * Kinase phosphatase These keywords were suggested by Nancy. When the seach results appeare…
Sl. No.	Protein	Gene name	Gene ID	Gene aliases in the AspGD GO file	GO term accession	GO term name
1	adenylate cyclase	acyA	AFUA_6G08520	Afu6g08520|AFUA_6G08520|cyaA|CADAFUAG00002192|AFUB_074480	GO:0007186	G-protein coupled receptor protein signaling pathway
2	b subunit G protein	cpcB	AFUA_4G13170	Afu4g13170|AFUA_4G13170|CADAFUAG00007984|AFUB_070060	GO:0007186	G-protein coupled receptor protein signaling pathway
3	a subunit G protein	ganA	AFUA_3G12400	Afu3g12400|AFUA_3G12400|CADAFUAG00005462|gpaC|AFUB_036760	GO:0007186	G-protein coupled receptor protein signaling pathway
4	a subunit G protein	gpaA	AFUA_1G13140	Afu1g13140|AFUA_1G13140|CADAFUAG00007213|AFUB_012620	GO:0007186	G-protein coupled receptor protein signaling pathway
5	a subunit G protein	gpaB	AFUA_1G12930	Afu1g12930|AFUA_1G12930|CADAFUAG00007263|AFUB_012410	GO:0007186	G-protein coupled receptor protein signaling pathway
6	g subunit G protein	gpgA	AFUA_1G05210	Afu1g05210|AFUA_1G05210|CADAFUAG00009213|AFUB_005570	GO:0007186	G-protein coupled receptor protein signaling pathway
7	cAMP-dependent protein kinase catalytic subunit	pkaC	AFUA_2G12200	Afu2g12200|AFUA_2G12200|pkaC1|pkaA|CADAFUAG00004238|AFUB_027890	GO:0007186	G-protein coupled receptor protein signaling pathway
8	G-protein coupled receptor	preA	AFUA_5G07880	Afu5g07880|gprB|AFUA_5G07880|CADAFUAG00006197|AFUB_055410	GO:0007186	G-protein coupled receptor protein signaling pathway
9	G-protein coupled receptor	preB	AFUA_3G14330	Afu3g14330|gprA|AFUA_3G14330|CADAFUAG00005277|AFUB_034900	GO:0007186	G-protein coupled receptor protein signaling pathway
10	G-protein signal regulator with an RGS domain (	rgsA	AFUA_6G06860	Afu6g06860|AFUA_6G06860|CADAFUAG00001623|AFUB_072790	GO:0007186	G-protein coupled receptor protein signaling pathway
11	Serine/threonine protein kinase related to the PKA catalytic subunit	schA	AFUA_1G06400	Afu1g06400|AFUA_1G06400|CADAFUAG00008660|AFUB_006780	GO:0007186	G-protein coupled receptor protein signaling pathway
12	Putative calcineurin binding protein	cbpA	AFUA_2G13060	Afu2g13060|AFUA_2G13060|rcnA|CADAFUAG00004469|AFUB_028690	GO:0019722	calcium-mediated signaling
Nancy suggested that the following genes are less likely to be regulators. Hence, they were removed from the list above.
Sl. No.	Protein	Gene name	Gene ID	Gene aliases in the AspGD GO file	GO term accession	GO term name
1	putative D-erythro-sphingosine kinase activity	-	AFUA_1G10980	Afu1g10980|AFUA_1G10980|CADAFUAG00007285|AFUB_010400	GO:0019722	calcium-mediated signaling
2	Putative sphingosine-1-phosphate lyase	-	AFUA_4G10470	Afu4g10470|AFUA_4G10470|CADAFUAG00007714|AFUB_067570	GO:0019722	calcium-mediated signaling
3	Bax Inhibitor family protein = apoptosis possibly	-	AFUA_5G09310	Afu5g09310|AFUA_5G09310|CADAFUAG00006144|AFUB_056850	GO:0019722	calcium-mediated signaling

### Sheet: GPCRs
This tab presents the sublist of regulators correspond to the G-protein coupled receptors (GPCRs). This sublist was prepared by Dante.
Sl. No.	Protein	Gene name	Gene ID
1		gprA	AFUA_3G14330
2		gprB	AFUA_5G07880
3		gprC	AFUA_7G04800
4		gprD	AFUA_2G12640
5		gprF	AFUA_5G04100
6		gprG	AFUA_1G11900
7		gprH	AFUA_5G04140
8		gprI	AFUA_3G00780
9		gprJ	AFUA_1G06840
10		gprK	AFUA_4G01350
11		gprL	AFUA_3G01750
12		gprM	AFUA_7G05300
13		gprO	AFUA_3G10570
14		gprP	AFUA_6G07160
15		nopA	AFUA_7G01430

### Sheet: Signal_transduction_genes
This tab presents the sublist of regulator genes annotated for Biological process: Signal transduction ("GO:0007165") in the AspGD gene ontology database (https://drive.google.com/file/d/14rJiJjt8atyUAFZOoZkQmG8kG65oCqg-/view?usp=sharing). Cris retrieved the descriptions of these genes from the PANTHER database.
Legend
	TFs (also listed on tab "Jgi_and_Bromley_TFs")
Sl. No.	Protein	Gene name	Gene ID	Description
1		rab11	AFUA_1G02190	Ras GTPase Rab11, putative
2		pdeB	AFUA_1G05230	Phosphodiesterase; High affinity cAMP phosphodiesterase, putative
3		mkk2	AFUA_1G05800	MAP kinase kinase (Mkk2), putative
4			AFUA_1G06420	SNF7 family protein; Belongs to the SNF7 family
5			AFUA_1G07680	Secretion related GTPase SrgD
6			AFUA_1G12930	G protein complex alpha subunit GpaB
7			AFUA_1G13140	G-protein complex alpha subunit GpaA/FadA
8			AFUA_1G14970	GTPase activity
9			AFUA_2G01060	Rho GTPase activator (Sac7), putative
10		tcsC	AFUA_2G03560	Two-component osmosensing histidine kinase (Bos1), putative
11		tipA	AFUA_2G07540	TOR signalling pathway protein TipA, putative
12		rasB	AFUA_2G07770	Ras small monomeric GTPase RasB
13		tor	AFUA_2G10270	TOR pathway phosphatidylinositol 3-kinase TorA, putative
14			AFUA_2G15050	Rho GTPase activator (Lrg11), putative
15			AFUA_2G15570	RAS small monomeric GTPase Rab6, putative
16			AFUA_3G05770	RAS small monomeric GTPase, putative
17		lreA	AFUA_3G05780	GATA transcription factor LreA
18			AFUA_3G06280	Rho GTPase activator (Rgd1), putative
19			AFUA_3G06300	Rho GTPase Rac, putative; Belongs to the small GTPase superfamily. Rho family
20			AFUA_3G06690	Rho GTPase Rho3; Belongs to the small GTPase superfamily. Rho family
21		fhk2	AFUA_3G07130	Sensor histidine kinase/response regulator, putative
22		rho2	AFUA_3G10340	Rho GTPase Rho 2, putative; Belongs to the small GTPase superfamily. Rho family
23			AFUA_3G10740	RAB GTPase Vps21/Ypt51, putative
24			AFUA_3G13340	Rho-like small GTPase, putative
25		fhk6	AFUA_4G00320	Sensor histidine kinase/response regulator, putative
26		fhk5	AFUA_4G00660	Sensor histidine kinase/response regulator, putative
27			AFUA_4G01020	Sensor histidine kinase/response regulator, putative
28		fphA	AFUA_4G02900	Sensor histidine kinase/response regulator, putative
29		srgA	AFUA_4G03100	Ras-like GTP-binding protein, putative
30		fhk4	AFUA_4G04810	Rab GTPase SrgA, putative
31		fhk4	AFUA_4G07400	Sensor histidine kinase/response regulator, putative
32			AFUA_4G12690	GATA transcription factor LreB
33		mpkA	AFUA_4G13720	Mitogen-activated protein kinase; MAP kinase MpkA
34			AFUA_5G01180	RAN small monomeric GTPase (Ran), putative
35			AFUA_5G04320	Secretion related GTPase SrgB/Ypt1
36			AFUA_5G09320	Signal transduction protein Syg1, putative
37		pkcA	AFUA_5G11970	Belongs to the protein kinase superfamily. AGC Ser/Thr protein kinase family. PKC subfamily
38		rab7	AFUA_5G12130	Rab small monomeric GTPase Rab7, putative; Alpha-galactosidase, putative
39		rho4	AFUA_5G14060	Rho GTPase Rho4, putative; Belongs to the small GTPase superfamily. Rho family
40			AFUA_6G04500	Snf1 kinase complex beta-subunit Gal83, putative
41			AFUA_6G06400	Rho GTPase activator (Bem3), putative
42			AFUA_6G07870	Mitochondrial GTPase involved in mitochondrial trafficking. Probably involved in control of anterograde transport of mitochondria and their subcellular distribution
43			AFUA_6G08290	ADP-ribosylation factor family protein; Belongs to the small GTPase superfamily. Arf family
44		fphB	AFUA_6G09260	Sensor histidine kinase/response regulator, putative
45		fos-1	AFUA_6G10240	Sensor histidine kinase/response regulator Fos-1
46			AFUA_6G13300	GTP-binding protein involved in nucleocytoplasmic transport. Required for the import of protein into the nucleus and also for RNA export. Involved in chromatin condensation and control of cell cycle.
47			AFUA_7G02540	Ras family GTPase (Rab4b), putative
48			AFUA_7G04300	RhoGAP and Fes/CIP4 domain protein
49			AFUA_7G04450	Rho GTPase activator (Bem2), putative
50		fhk3	AFUA_8G06140	Sensor histidine kinase/response regulator, putative

### Sheet: atfA
An article previously linked gene "atfA" to the two-component signaling pathway (please see "AtfA" on Fig. 2 of article https://www.tandfonline.com/doi/pdf/10.1080/09168451.2016.1162085 ). Please note that atfA is also listed on the "Jgi_and_Bromley_TFs" tab.
Sl. No.	Protein	Gene name	Gene ID
1		atfA	AFUA_3G11330
